# Hybridization between toxic bloom-forming algae of the *Prymnesium parvum sensu lato* species complex

**DOI:** 10.64898/2026.06.03.730016

**Authors:** Nathan F. Watervoort, Timilehin Jeje, Brian P. Dilkes, Jennifer H. Wisecaver

## Abstract

The potential for hybridization to act as a driver of genetic diversity and adaptation in harmful algal bloom-forming species has received scarce attention, despite growing recognition of its occurrence in diverse protist and algal lineages. *Prymnesium parvum* s.l. (Haptophyta), is a cryptic species complex whose members form ecosystem-disruptive toxic algal blooms around the world. A prior genome analysis showed that UTEX2797, a widely used laboratory strain, originated via hybridization between clade A1 and clade A2 of this species complex. To assess the extent of A1×A2 hybridization in *P. parvum* s.l., we screened the genomes of 28 strains and identified 16 additional A1×A2 hybrid strains isolated from inland Texas or the eastern United States between 2001 and 2020. Chloroplast haplotypes indicated that hybridization between A1 and A2 may have occurred multiple times, and hybrids with different chloroplast haplotypes have been co-isolated from blooms in Texas in 2013 and 2020. Additionally, strain NIES1812 from Okinawa, Japan was sufficiently divergent from A1 and A2 to warrant designation as a separate clade, which we name A3. These results provide evidence for a facultative sexual life cycle in *P. parvum* s.l. and expand our understanding of the extensive cryptic genetic diversity present in the species complex. The frequent isolation of hybrid strains from North American blooms suggests that hybridization is common and represents a significant source of adaptive potential in these economically and ecologically damaging organisms.
