## Supplemental Tables for "Hybridization between toxic bloom-forming algae of the *Prymnesium parvum sensu lato* species complex"

### Sheet: Table S1 - Strain Information
Table S1: Strain Information
All cultures were maintained in L1-Si media prepared using Instant Ocean at the salinity levels indicated below.
*CCMP2941 is not maintained in the lab currently. Sequencing reads and genome size estimates were taken from Wisecaver et al. (2023)
Strain ID	Preliminary SNP analysis	Clade A nuclear SNP analysis	Clade A chloroplast SNP analysis	Salinity (PSU)	Strain Source	Synonyms	Isolation Location	Isolation Date	Link
CCMP2941	X	X	X	na*	National Center for Marine Algae and Microbiota	A10,875c	Repnoe, Tambov Oblast, Russia	2007	https://ncma.bigelow.org/CCMP2941
UTEX2827	X	X	X	31	Culture Collection of Algae at the University of Texas at Austin		Charleston, SC, USA	2002	https://utex.org/products/utex-lb-2827?variant=30992035381338
NIES1812	X	X		31	National Institute for Environmental Science Microbial Culture Collection	TKB-251	Yufu Isl., Okinawa, Japan	2005	https://mcc.nbrp.jp/strainList.do?strainNumber=NIES-1812
RCC3426	X			31	Roscoff Culture Collection	UIO54	Ryfylke, Norway	1989	https://roscoff-culture-collection.org/rcc-strain-details/3426
UTEX995	X			31	Culture Collection of Algae at the University of Texas at Austin	CCAP 946/1B, SAG B 127.79, Plymouth 94, NIVA 3/88	River Blackwater, Essex, England	1952	https://utex.org/products/utex-lb-0995?variant=30992144793690
RCC1436	X			31	Roscoff Culture Collection	AC45, HAP45	Plestin Les Grèves, French Coast, France	1977	https://roscoff-culture-collection.org/rcc-strain-details/1436
NIES1018	X			31	National Institute for Environmental Science Microbial Culture Collection	M-25	Shimajiri, Hirara, Okinawa, Japan	2002	https://mcc.nbrp.jp/strainList.do?strainId=1246&strainNumberEn=NIES-1018
RCC191	X			31	Roscoff Culture Collection	PLY527, CCAP946/4, CCMP709	Dorset, English Channel, UK	1976	https://roscoff-culture-collection.org/rcc-strain-details/191
NIES1017	X			31	National Institute for Environmental Science Microbial Culture Collection	#22	Jogashima, Miura, Misaki, Kanagawa, Japan	1997	https://mcc.nbrp.jp/strainList.do?strainId=1245&strainNumberEn=NIES-1017
RCC1433	X			31	Roscoff Culture Collection	AC36, HAP36	Sallanelles, English Channel, France		https://roscoff-culture-collection.org/rcc-strain-details/1433
ARC66	X	X	X	6	Algal Resource Collection, courtesy of Dr. Schonna Manning		Hilton Head, SC, USA	2001	https://www.algalresourcescollection.com/species/id/2157
ARC81	X	X	X	6	Algal Resource Collection, courtesy of Dr. Schonna Manning		Artesian Aquafer, Elizabeth City, NC, USA	2002	https://www.algalresourcescollection.com/species/id/1953
ARC82	X	X	X	6	Algal Resource Collection, courtesy of Dr. Schonna Manning		Artesian Aquafer, Elizabeth City, NC, USA	2002	https://www.algalresourcescollection.com/species/id/1954
ARC83	X	X	X	6	Algal Resource Collection, courtesy of Dr. Schonna Manning		Artesian Aquafer, Elizabeth City, NC, USA	2002	https://www.algalresourcescollection.com/species/id/1955
ARC84	X	X	X	6	Algal Resource Collection, courtesy of Dr. Schonna Manning		Artesian Aquafer, Elizabeth City, NC, USA	2002	https://www.algalresourcescollection.com/species/id/1956
ARC140	X		X	6	Algal Resource Collection, courtesy of Dr. Schonna Manning		unknown	2005	https://www.algalresourcescollection.com/species/id/1883
UTEX2797	X	X	X	6	Culture Collection of Algae at the University of Texas at Austin		US Hwy 183, Texas Colorado River, TX, USA	2002	https://utex.org/products/utex-lb-2797?variant=30992037249114
UTEX2797-SC1		X	X	6	This Manuscript		Single-cell reisolate of UTEX2797
UTEX2797-SC2		X	X	6	This Manuscript		Single-cell reisolate of UTEX2797
UTEX2797-SC3		X	X	6	This Manuscript		Single-cell reisolate of UTEX2797
UTEX2797-SC4		X	X	6	This Manuscript		Single-cell reisolate of UTEX2797
12B1	X	X	X	6	Culture Collection of Algae at the University of Texas at Austin, courtey of Dr. William Driscoll	UTEX LB 3227	Moss Creek Lake, TX, USA	2010	https://utex.org/products/utex-lb-3227?variant=43880616132762
12A1	X	X	X	6	Culture Collection of Algae at the University of Texas at Austin, courtey of Dr. William Driscoll	UTEX LB 3226	Moss Creek Lake, TX, USA	2010	https://utex.org/products/utex-lb-3226?variant=43880574779546
12A1-SC1		X	X	6	This Manuscript		Single-cell reisolate of 12A1
12A1-SC2		X	X	6	This Manuscript		Single-cell reisolate of 12A1
12A1-SC3		X	X	6	This Manuscript		Single-cell reisolate of 12A1
13A5	X	X	X	6	Dr. Wiliam Driscoll		E.V. Spence Reservoir, TX, USA	2010
8020	X	X	X	6	Dr. Wiliam Driscoll		Possum Kingdom Lake, TX, USA	2013
8027	X	X	X	6	Dr. Wiliam Driscoll		Possum Kingdom Lake, TX, USA	2013
CCMP3037	X	X	X	6	National Center for Marine Algae and Microbiota		Twin Buttes Lake, Laramie, WY, USA	2008	https://ncma.bigelow.org/CCMP3037
CC2192C1	X	X	X	6	This Manuscript		Lake Colorado City, TX, USA	2019
CC2192D3	X	X	X	6	This Manuscript		Lake Colorado City, TX, USA	2019
CC2192B5	X	X	X	6	This Manuscript		Lake Colorado City, TX, USA	2019
CC2192D2	X	X	X	6	This Manuscript		Lake Colorado City, TX, USA	2019
CC2192B4	X	X	X	6	This Manuscript		Lake Colorado City, TX, USA	2019
PK2298B4	X	X	X	6	This Manuscript		Lake Possum Kingdom, TX, USA	2020
PK2297D4	X	X	X	6	This Manuscript		Lake Possum Kingdom, TX, USA	2020
PK2298C6	X	X	X	6	This Manuscript		Lake Possum Kingdom, TX, USA	2020
PK2299B3	X	X	X	6	This Manuscript		Lake Possum Kingdom, TX, USA	2020
PK2300D3	X	X	X	6	This Manuscript		Lake Possum Kingdom, TX, USA	2020
K0081	X			6	The Norweigan Culture Collection of Algae		Flade Sø, Thy., Denmark	1985	https://norcca.scrol.net/strain/k-0081
K0374	X			6	The Norweigan Culture Collection of Algae		Norway	1989	https://norcca.scrol.net/strain/k-0374
KAC39	X			6	Kalmar Algae Collection		Norway		https://lnu.se/en/research/research-groups/marine-phytoplankton-ecology-and-applications/
K0252	X			6	The Norweigan Culture Collection of Algae		Wilsons Promontory, Norman Bay, Victoria, Australia	1987	https://norcca.scrol.net/strain/k-0252
RCC3703	X	X	X	6	Roscoff Culture Collection	CCAP 946/6, Millport 65, CCMP708, SMBA 65	Millport, Great Cumbrae, UK	1953	https://roscoff-culture-collection.org/rcc-strain-details/3703

### Sheet: Table S2 - Flow Cytometry
Table S2: Flow Cytometry
Flow cytometry RFI was converted to pg DNA using a standard curve composed of 12B1 (0.11796 pg) CCMP3037 (0.24172 pg), UTEX2797 (0.28003 pg), 12A1 (0.29731 pg), RCC3703 (0.28609 pg), K0081 (0.86291 pg)*
pg DNA was converted to mbp DNA using the formula: 1 pg = 0.98 x 10^9 base pairs**
Strain ID	Ploidy	Flow Cytometry Replications	Estimated DNA content (pg, mean)	Estimated DNA content (pg, std)	Estimated DNA content (Mbp, mean)	Estimated DNA content (Mbp, std)
12B1	haploid	3	0.109655	0.00421	107.462	4.12563
NIES1812	haploid	3	0.122746	0.004183	120.291	4.09895
PK2298B4	haploid	3	0.122192	0.002281	119.749	2.23496
8020	diploid	3	0.293523	0.002941	287.653	2.8825
8027	diploid	3	0.277652	0.001153	272.099	1.12945
12A1	diploid	3	0.280284	0.003845	274.678	3.76798
13A5	diploid	3	0.287597	0.002381	281.845	2.33316
ARC140	diploid	3	0.283379	0.000945	277.712	0.926222
ARC66	diploid	3	0.275731	0.003934	270.216	3.85521
ARC81	diploid	3	0.273563	0.001766	268.092	1.73115
ARC82	diploid	3	0.28895	0.001041	283.171	1.02061
ARC83	diploid	3	0.275282	0.00516	269.776	5.05675
ARC84	diploid	3	0.278837	0.003863	273.26	3.78579
CC2192B4	diploid	3	0.27623	0.002697	270.706	2.64311
CC2192B5	diploid	3	0.27076	0.002797	265.345	2.74066
CC2192C1	diploid	3	0.282513	0.005158	276.863	5.05462
CC2192D2	diploid	3	0.265828	0.002856	260.512	2.79897
CC2192D3	diploid	3	0.266254	0.001598	260.929	1.56616
CCMP3037	diploid	3	0.251411	0.004771	246.383	4.67525
K0081	diploid	3	0.861559	0.001363	844.328	1.33578
PK2297D4	diploid	3	0.289401	0.002109	283.613	2.06639
PK2298C6	diploid	3	0.286181	0.002449	280.457	2.40005
PK2299B3	diploid	3	0.284832	0.001744	279.136	1.70915
PK2300D3	diploid	3	0.274963	0.010056	269.464	9.8553
RCC3703	diploid	3	0.303326	0.006932	297.259	6.79374
UTEX2797	diploid	3	0.279789	0.001691	274.193	1.65674
UTEX2827	diploid	3	0.295432	0.001949	289.524	1.90969
*Wisecaver JH, Auber RP, Pendleton AL, Watervoort NF, Fallon TR, Riedling OL, Manning SR, Moore BS, Driscoll WW. 2023. Extreme genome diversity and cryptic speciation in a harmful algal-bloom-forming eukaryote. Current Biology 33:2246-2259.e8.
**Cavaller-Smith T. 1985. The evolution of genome size. John Wiley and Sons Inc.,New York, NY Available from: https://www.osti.gov/biblio/6076917

### Sheet: Table S3 - AIM Counts
Table S3: Ancestrally informative markers
Strains CC2192B4,CC2192D2, CC2192B5, CC2192D3, CC2192C1, CCMP3037, CCMP2941,and RCC3703 are not shown as they are used as in the A1/A2 reference populations and cannot have AIMs apart from those reference populations
Strain ID	Subclade	A1 homozygous count	A1 homozygous %	A2 homozygous count	A2 homozygous %	A1-A2 heterozygous count	A1-A2 heterozygous %	Total AIM count	average A1 allele fraction	average A2 Allele fraction
NIES1812	A3	141100	0.507687	131017	0.471408	5810	0.0209048	277927	0.516489	0.483186
12B1	A1	276873	0.996208	986	0.00354769	68	0.000244669	277927	0.996051	0.00394541
PK2298B4	A1	276968	0.996549	808	0.00290724	151	0.000543308	277927	0.99651	0.00348597
8020	A hybrid	24554	0.0883469	1476	0.00531075	251897	0.906342	277927	0.585231	0.414765
8027	A hybrid	17705	0.0637038	1458	0.00524598	258764	0.93105	277927	0.56721	0.432786
12A1	A hybrid	32952	0.118564	1257	0.00452277	243718	0.876914	277927	0.596373	0.403624
12A1-SC1	A hybrid	24622	0.0885916	1792	0.00644774	251513	0.904961	277927	0.594561	0.405436
12A1-SC2	A hybrid	25313	0.0910779	1285	0.00462352	251329	0.904299	277927	0.590817	0.409179
12A1-SC3	A hybrid	24206	0.0870948	1482	0.00533234	252239	0.907573	277927	0.588187	0.411809
13A5	A hybrid	33680	0.121183	1247	0.00448679	243000	0.87433	277927	0.597698	0.402298
ARC66	A hybrid	14620	0.0526037	2675	0.00962483	260632	0.937771	277927	0.559477	0.440519
ARC81	A hybrid	14109	0.0507651	2269	0.00816401	261549	0.941071	277927	0.560157	0.43984
ARC82	A hybrid	17073	0.0614298	7690	0.0276691	253164	0.910901	277927	0.561442	0.438555
ARC83	A hybrid	15625	0.0562198	2028	0.00729688	260274	0.936483	277927	0.565837	0.434159
ARC84	A hybrid	15864	0.0570797	2562	0.00921825	259501	0.933702	277927	0.56661	0.433386
PK2297D4	A hybrid	16392	0.0589795	5456	0.0196311	256079	0.921389	277927	0.552793	0.447203
PK2298C6	A hybrid	13111	0.0471743	1667	0.00599798	263149	0.946828	277927	0.553294	0.446702
PK2299B3	A hybrid	20136	0.0724507	1846	0.00664203	255945	0.920907	277927	0.567126	0.43287
PK2300D3	A hybrid	15555	0.0559679	1606	0.0057785	260766	0.938254	277927	0.562816	0.437181
UTEX2797	A hybrid	26541	0.0954963	8961	0.0322423	242425	0.872261	277927	0.569584	0.430409
UTEX2797-SC1	A hybrid	21453	0.0771893	8571	0.030839	247903	0.891972	277927	0.561441	0.438555
UTEX2797-SC2	A hybrid	21532	0.0774736	9433	0.0339406	246962	0.888586	277927	0.551734	0.448262
UTEX2797-SC3	A hybrid	20824	0.0749261	9429	0.0339262	247674	0.891148	277927	0.552724	0.447272
UTEX2797-SC4	A hybrid	23956	0.0861953	8339	0.0300043	245632	0.8838	277927	0.569964	0.430033
UTEX2827	A hybrid	29773	0.107125	3303	0.0118844	244851	0.88099	277927	0.571865	0.428113

### Sheet: Table S4 - AMOVA
Table S4: Hierarchical AMOVA investigating the effects of chloroplast haplotype and geographic region on molecular variation present in A1×A2 hybrids.
* Estimated variance for chloroplast haplotype (cpHap) in Test 1 was negative and therefore excluded from summation of total variance and from proportion calculation.
Test	Source	Estimated variance	Proportion	Φ	P value
1	cpHap	-676	-- *	ΦCT = -0.055	0.344
1	Region (within cpHap)	5391	42%*	ΦSC = 0.419	<0.001
1	Within region	7477	58%*	--
1	Total	12868	--	ΦST = 0.387
2	Region	882	0.07	ΦCT = 0.069	0.333
2	cpHap (within region)	4399	0.34	ΦSC = 0.370	<0.001
2	Within cpHap	7477	0.59	--
2	Total	12758	--	ΦST = 0.414

### Sheet: Table S5 - SC anomalies
Table S5: Structural anomalies in single-cell reisolates
Anomaly type	Strain	Scaffold	Anomaly start	Anomaly end	Anomaly subtype	Inferred A1 haplotype count	Inferred A2 haplotype count	Notes	n_coverage_windows	avg_log2_coverage	avg_a1_allele_fraction	avg_a2_allele_fraction	avg_a1_allele_depth	avg_a2_allele_depth	n_snps
chromosomal variant	12A1-SC1	8	na	na	reversion to diploid	1	1	evolution in culture: loss of one A2 copy compared to progenitor strain	365	-0.113602	0.577819	0.422181	34.8217	27.5403	11281
chromosomal variant	12A1-SC1	25	na	na	A1-derived trisomy	2	1	evolution in culture: gain of one A1 copy compared to progenitor strain	186	0.556647	0.734681	0.265319	69.9378	26.3594	4065
chromosomal variant	12A1-SC3	25	na	na	A1-derived trisomy	2	1	evolution in culture: gain of one A1 copy compared to progenitor strain	186	0.535205	0.734862	0.265138	86.1897	32.6325	4065
chromosomal variant	UTEX2797-SC1	9	na	na	reversion to diploid	1	1	evolution in culture: loss of one A2 copy compared to progenitor strain	364	-0.0260187	0.566079	0.433921	69.1339	56.4319	10830
chromosomal variant	UTEX2797-SC2	22	na	na	A1-derived trisomy	2	1	evolution in culture: gain of one A1 copy compared to progenitor strain	183	0.348587	0.863408	0.136592	162.803	28.2574	5295
chromosomal variant	UTEX2797-SC3	22	na	na	A1-derived trisomy	2	1	evolution in culture: gain of one A1 copy compared to progenitor strain	183	0.271386	0.86023	0.13977	128.448	25.1777	5295
interstitial variant	12A1-SC1	2	3.19	3.39	A1 segmental loss	0	1	evolution in culture: segmental loss of A1-derived region compared to progenitor strain	21	-1.12859	0.0364448	0.963555	2.61996	32.4161	471
interstitial variant	12A1-SC2	8	0.65	2.05	A2 segmental duplication	1	3	evolution in culture: segmental duplication of A2-derived region compared to progenitor strain	140	0.77081	0.338523	0.661476	42.9033	97.7591	5222
interstitial variant	12A1-SC2	8	2.05	2.9	A2 segmental loss	1	1	evolution in culture: segmental loss of A2-derived region compared to progenitor strain	87	-0.0606971	0.580714	0.419286	43.1782	33.8065	2610
interstitial variant	UTEX2797-SC1	21	1.49	1.55	A2 segmental loss	1	0	evolution in culture: segmental loss of A2-derived region compared to progenitor strain	7	-0.873906	0.96314	0.0368605	63.5129	7.2235	349
interstitial variant	UTEX2797-SC1	21	1.58	1.7	A2 segmental loss	1	0	evolution in culture: segmental loss of A2-derived region compared to progenitor strain	13	-0.771072	0.96792	0.0320797	63.5395	2.56659	443
interstitial variant	UTEX2797-SC2	21	1.49	1.55	A2 segmental loss	1	0	evolution in culture: segmental loss of A2-derived region compared to progenitor strain	7	-0.862609	0.966559	0.0334413	92.3954	6.73926	349
interstitial variant	UTEX2797-SC3	21	1.49	1.55	A2 segmental loss	1	0	evolution in culture: segmental loss of A2-derived region compared to progenitor strain	7	-0.880662	0.965719	0.0342811	67.7049	6.67335	349
interstitial variant	UTEX2797-SC4	21	1.49	1.55	A2 segmental loss	1	0	evolution in culture: segmental loss of A2-derived region compared to progenitor strain	7	-0.838618	0.983146	0.0168536	36.2865	0.762178	349
interstitial variant	UTEX2797-SC4	21	1.58	1.7	A2 segmental loss	1	0	evolution in culture: segmental loss of A2-derived region compared to progenitor strain	13	-0.655515	0.967003	0.0329971	37.9887	1.68172	443
telomeric variant	12A1-SC3	8	0	0.7	A2 telomeric loss	1	0-1	evolution in culture: telomeric loss of A2-derived region compared to progenitor strain	71	-0.357727	0.743327	0.256673	43.0037	22.3709	1901
telomeric variant	12A1-SC3	8	0	0.39	A2 telomeric loss	1	0	evolution in culture: telomeric loss of A2-derived region compared to progenitor strain	40	-0.426435	0.954191	0.0458092	42.4092	3.80717	892
telomeric variant	UTEX2797-SC2	8	1.25	3.65	A2 telomeric duplication	1	2	evolution in culture: telomeric duplication of A2-derived region compared to progenitor strain	225	0.399071	0.411269	0.588731	77.4652	121.879	7134
telomeric variant	UTEX2797-SC2	9	0	0.3	A2 telomeric loss	1	1	evolution in culture: telomeric loss of A2-derived region compared to progenitor strain	31	-0.0343615	0.546207	0.453793	88.0458	78.8606	1026
telomeric variant	UTEX2797-SC3	8	1.25	3.65	A2 telomeric duplication	1	2	evolution in culture: telomeric duplication of A2-derived region compared to progenitor strain	225	0.376522	0.411543	0.588457	66.7271	106.686	7134
telomeric variant	UTEX2797-SC3	9	0	0.3	A2 telomeric loss	1	1	evolution in culture: telomeric loss of A2-derived region compared to progenitor strain	31	-0.0631392	0.549676	0.450324	66.3138	59.7807	1026

### Sheet: Table S6 - strain anomalies
Table S6: Structural anomalies in strains
Anomaly type	Strain	Scaffold	Anomaly start	Anomaly end	Anomaly subtype	Inferred A1 haplotype count	Inferred A2 haplotype count	Notes	n_coverage_windows	avg_log2_coverage	avg_a1_allele_fraction	avg_a2_allele_fraction	avg_a1_allele_depth	avg_a2_allele_depth	n_snps
interstitial variant	ARC82	1	6.3	6.38	A2 interstitial segmental loss	1	0		9	-0.577462	0.822063	0.177937	36.3079	9.92073	328
interstitial variant	PK2299B3	2	3.2	3.32	A1 interstitial segmental loss	0	1		13	-1.16968	0.00779112	0.992209	0.0361842	46.3158	304
telomeric variant	CCMP3037	3	4.4	5.2	telomeric segmental duplication			A1 strain	63	0.400176	0.999552	0.000448054	173.589	0.0682459	1773
telomeric variant	RCC3703	3	4.56	5.05	telomeric segmental duplication			A2 strain	47	-1.59587	0.000711509	0.999288	0.0525915	48.4093	1312
interstitial variant	8020	4	3.45	3.7	A1 interstitial segmental loss	0	1		26	-0.870124	0.241577	0.758423	19.5533	83.6289	582
interstitial variant	ARC66	4	2.24	2.44	A2 interstitial segmental loss	1	0		21	-1.06019	0.951413	0.0485871	66.5484	6.31797	651
interstitial variant	ARC81	4	2.24	2.44	A2 interstitial segmental loss	1	0		21	-0.973606	0.954574	0.0454261	49.6959	4.65591	651
interstitial variant	ARC82	4	2.55	3.45	A1 interstitial segmental duplication	2	0-1		91	0.284307	0.803549	0.196451	72.3323	21.0715	3048
interstitial variant	ARC82	4	2.9	3.3	A2 interstitial segmental loss	2	0		41	0.0540192	0.961473	0.0385266	74.9024	7.45383	1137
interstitial variant	ARC83	4	2.24	2.44	A2 interstitial segmental loss	1	0		21	-0.997866	0.884147	0.115853	64.2381	10.9201	651
interstitial variant	ARC84	4	2.24	2.44	A2 interstitial segmental loss	1	0		21	-1.04679	0.93144	0.0685598	67.1705	7.58065	651
interstitial variant	CCMP3037	4	0.75	0.9	interstitial segmental duplication			A1 strain	16	0.666434	0.998583	0.00141685	195.804	0.30163	368
interstitial variant	ARC82	6	4.35	4.6	A2 interstitial segmental loss	1	0		26	-0.944392	0.936248	0.063752	30.707	2.35587	1065
chromosomal variant	12A1	8	0	3.65	A2-derived polysomy	1	2		350	0.35117	0.456497	0.543503	94.1059	120.859	11280
chromosomal variant	13A5	8	0.39	3.65	A2-derived polysomy	1	2		311	0.378222	0.446488	0.553512	92.7886	123.357	10388
telomeric variant	13A5	8	0	0.39	A2 telomeric segmental loss	2	1		40	0.156346	0.640337	0.359663	124.28	74.5807	892
interstitial variant	ARC82	8	1.3	1.55	A1 interstitial segmental duplication	2	1		26	0.437036	0.699293	0.300707	73.5196	31.9516	868
chromosomal variant	PK2297D4	8	0	3.65	A2-derived polysomy	1	2		350	0.363917	0.386631	0.613369	53.7178	93.9648	11280
chromosomal variant	PK2298C6	8	0	3.65	A2-derived polysomy	1	2		350	0.111984	0.497084	0.502916	59.3272	65.0298	11280
chromosomal variant	PK2299B3	8	0	3.65	A2-derived polysomy	1	2		350	0.365584	0.409617	0.590383	52.7367	84.4563	11280
interstitial variant	RCC3703	8	1.45	2.1	interstitial segmental loss			A2 strain	66	-0.883225	0.000707986	0.999292	0.0492778	53.2141	2354
chromosomal variant	UTEX2797	9	0	3.65	A2-derived polysomy	1	2		364	0.277672	0.45625	0.54375	66.0112	88.3463	10830
chromosomal variant	UTEX2827	9	0	3.65	A1 disomy	3	0		364	0.40044	0.98936	0.0106401	151.421	1.6614	10830
interstitial variant	UTEX2797	12	1.6	1.78	A2 interstitial segmental loss	1	0		19	-0.839881	0.958569	0.0414314	59.7538	3.29194	459
interstitial variant	UTEX2797	12	1.82	2	A2 interstitial segmental loss	1	0		19	-0.554765	0.943239	0.0567611	62.499	3.89189	481
telomeric variant	ARC66	13	2.45	2.6	A1 telomeric segmental loss	0	1		10	-1.12358	0.0491292	0.950871	0.659517	49.9303	373
telomeric variant	ARC81	13	2.45	2.6	A1 telomeric segmental loss	0	1		10	-0.91885	0.191864	0.808136	5.75603	38.4826	373
telomeric variant	ARC83	13	2.45	2.6	A1 telomeric segmental loss	0	1		10	-0.949277	0.200405	0.799595	7.71582	50.8499	373
telomeric variant	ARC84	13	2.45	2.6	A1 telomeric segmental loss	0	1		10	-1.17133	0.09253	0.90747	2.01877	52.3512	373
interstitial variant	ARC82	16	1.15	2.15	A1 Interstitial segmental loss	0	1		101	-1.1193	0.0175838	0.982416	0.914619	31.8053	3256
interstitial variant	CCMP3037	18	1.17	1.8	interstitial segmental duplication			A1 strain	64	0.535358	0.999807	0.000193282	177.732	0.024952	2084
telomeric variant	CCMP3037	18	0	0.22	telomeric segmental loss			A1 strain	23	-0.991925	0.99948	0.000519843	60.7735	0.0257848	892
chromosomal variant	8027	19	0	2.4	A1-derived polysomy	2	1		215	0.310823	0.68846	0.31154	68.0255	31.5771	5171
chromosomal variant	12A1	19	0	2.4	A1-derived polysomy	2	1		215	0.733019	0.803224	0.196776	183.965	44.6034	5171
chromosomal variant	12B1	19	0	2.4	A1-derived polysomy			A1 strain	215	1.07897	0.999469	0.000531038	232.38	0.0980468	5171
chromosomal variant	13A5	19	0	2.4	A1-derived polysomy	2	1		215	0.446299	0.750675	0.249325	167.541	55.9613	5171
chromosomal variant	ARC82	19	0	2.4	A1-derived polysomy	2	1		215	0.538081	0.725144	0.274856	75.9052	29.5291	5171
chromosomal variant	PK2297D4	19	0	2.4	A1-derived polysomy	2	1		215	0.76786	0.781168	0.218832	145.057	40.7331	5171
chromosomal variant	PK2298B4	19	0	2.4	A1-derived polysomy			A1 strain	215	0.588926	0.996581	0.00341932	207.666	0.63276	5171
chromosomal variant	PK2298C6	19	0	2.4	A1-derived polysomy	2	1		215	0.194925	0.635019	0.364981	80.0153	48.2688	5171
chromosomal variant	PK2299B3	19	0	2.4	A1-derived polysomy	2	1		215	0.76071	0.786841	0.213159	139.6	37.9031	5171
telomeric variant	RCC3703	20	0	0.5	telomeric segmental loss			A2 strain	51	-1.36333	0.000695544	0.999304	0.0398379	46.9885	1481
telomeric variant	RCC3703	22	0.5	1.85	telomeric segmental loss			A2 strain	133	-1.09803	0.000958834	0.999041	0.0735104	46.8184	3877
interstitial variant	UTEX2797	22	1.37	1.47	A2 interstitial segmental loss	1	0		11	-0.840905	0.92571	0.0742905	67.3263	8.54377	377
telomeric variant	UTEX2797	22	1.55	1.85	A2 telomeric segmental loss	1	0		28	-0.863465	0.987136	0.0128639	62.4613	1.34193	737
telomeric variant	UTEX2797	22	0	0.64	A2 telomeric segmental loss	1	0		65	-0.925377	0.987659	0.0123415	63.1909	1.45905	1734
chromosomal variant	UTEX2797	23	0	2.05	A2 monosomy	0	1		205	-0.472755	0.0328347	0.967165	3.18647	99.1793	7095
telomeric variant	ARC82	24	0	0.1	A2 telomeric segmental loss	1	0		11	-0.698351	0.878219	0.121781	34.1216	5.02432	329
chromosomal variant	13A5	25	0	1.9	A1-derived polysomy	2	1		186	0.589296	0.750152	0.249848	169.348	56.8084	4065
telomeric variant	RCC3703	25	0.2	0.9	telomeric segmental loss			A2 strain	71	-0.902472	0.000649449	0.999351	0.053719	51.3154	1452
interstitial variant	ARC66	26	1.48	1.54	A1 interstitial segmental duplication	2	1		7	0.595494	0.696884	0.303116	132.539	60.2727	165
interstitial variant	ARC81	26	1.48	1.54	A1 interstitial segmental duplication	2	1		7	0.678547	0.700374	0.299627	107.085	48.1697	165
interstitial variant	ARC82	26	1.48	1.54	A1 interstitial segmental duplication	2	1		7	0.720219	0.640361	0.359639	80.4424	48.4242	165
interstitial variant	ARC82	26	0.44	0.82	A1 interstitial segmental loss	0	1		39	-0.622549	0.00421627	0.995784	0.0818653	47.0477	965
interstitial variant	ARC83	26	1.48	1.54	A1 interstitial segmental duplication	2	1		7	0.596659	0.697632	0.302367	129.236	58.2909	165
interstitial variant	ARC84	26	1.48	1.54	A1 interstitial segmental duplication	2	1		7	0.574657	0.702522	0.297478	134.939	59.9636	165
interstitial variant	UTEX2827	26	1.35	1.57	A1 interstitial segmental loss	0	1		23	-1.02773	0.006477	0.993523	0.0657084	44.77	487
chromosomal variant	8027	27	0	1.75	A1 disomy	2	0		174	0.079966	0.989957	0.0100426	77.9696	1.24781	5032
chromosomal variant	12A1	27	0	1.75	A1 disomy	2	0		174	0.0797178	0.993937	0.00606286	215.461	0.981916	5032
chromosomal variant	13A5	27	0	1.75	A1 disomy	2	0		174	0.150855	0.993586	0.00641429	212.945	0.97039	5032
chromosomal variant	PK2297D4	27	0	1.75	A1 disomy	2	0		174	-0.0147325	0.989203	0.0107965	103.304	1.60076	5032
chromosomal variant	PK2299B3	27	0	1.75	A1 disomy	2	0		174	0.0198297	0.990301	0.00969942	97.3005	1.32373	5032
unknown	ARC82	28	0	0.12		2	1	too many overlapping variants to reconstruct events	13	0.333565	0.718618	0.281382	60.4781	22.7094	320
unknown	ARC82	28	1.07	1.45		0	1	too many overlapping variants to reconstruct events	37	-1.28748	0.0384086	0.961591	2.61334	23.8195	1169
unknown	ARC82	28	0.67	1.07		2	1	too many overlapping variants to reconstruct events	41	0.468096	0.679577	0.320423	59.4635	27.7981	1342
unknown	ARC82	28	0.3	0.4		2	1	too many overlapping variants to reconstruct events	11	0.559826	0.7428	0.2572	78.5215	27.9198	349
unknown	ARC82	28	0.4	0.67		0	1	too many overlapping variants to reconstruct events	28	-1.01432	0.0452438	0.954756	1.89945	29.4287	905

### Sheet: Table S7 - Read Statistics
Table S7: Read statistics
*Number of input reads, post BlobTools
**Filtering: Reads mapped in proper pairs with a minimum quality of 30
Strain ID	Number of Reads*	Number of aligned reads	Number of aligned reads post-filtering**	Alignment Rate (pre-filtering, %)
CCMP3037	101414764	97950156	77144676	0.965837
12B1	170066458	162923515	129478310	0.957999
CC2192B5	138509440	130194793	102180479	0.939971
12A1	221704524	207209051	141542642	0.934618
CC2192C1	168980652	157311353	122615518	0.930943
PK2298B4	143241778	133269386	105248188	0.930381
CC2192D3	147208742	136952485	106689819	0.930328
PK2297D4	114717004	105662159	73872624	0.921068
PK2298C6	122450070	112077339	79144360	0.91529
CCMP2941	104400956	95339209	63331266	0.913202
RCC3703	106356850	97057705	58879206	0.912567
8020	165200684	150167143	100419147	0.908998
PK2300D3	124392604	112907847	78221794	0.907673
PK2299B3	100509876	91132378	62716696	0.906701
CC2192D2	145448058	131782306	101410843	0.906044
UTEX2797-SC2	165255342	149714639	104741734	0.905959
13A5	228563486	206674591	139567532	0.904233
UTEX2797-SC1	115143414	103994242	71029481	0.903171
12A1-SC1	63662436	57460459	39110900	0.90258
UTEX2797-SC3	122110388	110158739	75904867	0.902124
12A1-SC3	78977680	71206489	49272700	0.901603
12A1-SC2	76932478	69360491	46879202	0.901576
NIES1812	110040168	99097055	67050441	0.900553
ARC81	99457688	89503320	63288259	0.899914
ARC66	114176190	102701880	73505272	0.899503
ARC84	117665638	105641404	75460418	0.89781
ARC83	113474842	101821061	72752813	0.897301
8027	75879666	68080044	48191884	0.897211
UTEX2827	96988992	86868200	57778218	0.89565
CC2192B4	118215510	105818240	82885496	0.89513
UTEX2797	177699208	158109763	102287381	0.889761
UTEX2797-SC4	72405100	62489365	42371869	0.863052
ARC82	95110382	74336712	53890828	0.781584
